# The microbial community dynamics of cocaine sensitization in two behaviorally divergent strains of collaborative cross mice

**DOI:** 10.1101/2022.12.06.519360

**Authors:** Thi Dong Binh Tran, Christian Monroy Hernandez, Hoan Nguyen, Susan Wright, Center for Systems Neurogenetics of Addiction, Lisa M. Tarantino, Elissa J. Chesler, George M. Weinstock, Yanjiao Zhou, Jason A. Bubier

**Author notes:** Correspondence: Jason A. Bubier, The Jackson Laboratory, 600 Main Street, Bar Harbor ME 04609.

## Abstract

The gut-brain axis is increasingly recognized as an important pathway involved in cocaine use disorder. Microbial products of the murine gut have been shown to affect striatal gene expression, and depletion of the microbiome by antibiotic treatment alters cocaine-induced behavioral sensitization in C57BL/6J male mice. Some reports suggest that cocaine-induced behavioral sensitization is correlated with drug self-administration behavior in mice. Here we profile the composition of the naïve microbiome and its response to cocaine sensitization in two Collaborative Cross (CC) strains. These strains display extremely divergent behavioral responses to cocaine sensitization. A high-responding strain, CC004/TauUncJ (CC04), has a gut microbiome that contains a greater amount of *Lactobacillus* than the cocaine-nonresponsive strain CC041/TauUncJ (CC41). The gut microbiome of CC41 is characterized by an abundance of *Eisenbergella, Robinsonella* and *Ruminococcus*. In response to cocaine, CC04 has an increased *Barnsiella* population, while the gut microbiome of CC41 displays no significant changes. PICRUSt functional analysis of the functional potential of the gut microbiome in CC04 shows a significant number of potential gut-brain modules altered after exposure to cocaine, specifically those encoding for tryptophan synthesis, glutamine metabolism, and menaquinone synthesis (vitamin K2). Depletion of the microbiome by antibiotic treatment revealed an altered cocaine-sensitization response following antibiotics in female CC04 mice. Depleting the microbiome by antibiotic treatment in males revealed increased infusions for CC04 during a cocaine intravenous self-administration dose-response curve. Together these data suggest that genetic differences in cocaine-related behaviors may involve the microbiome.

**FUNDING:** U01DA043809 to JAB, GMW P50DA039841 to EJC
