## Supplemental Table 1 for "The microbial community dynamics of cocaine sensitization in two behaviorally divergent strains of collaborative cross mice"

### Sheet: Open Field
CSNA Variable	MPD Variable Name(s)	Description	Units
total.distance.traveled	dist_OFT_in dist_OFT_cc dist_OFT_do	Open field total distance traveled	cm
total.distance.traveled .in.center	center_dist_OFT_in center_dist_OFT_cc center_dist_OFT_do	Open field total distance in the center	cm
total.distance.traveled .in.corner	dist_corners_OFT_in dist_corners_OFT_cc dist_corners_OFT_do	Open field total distance in the corner	cm
total.distance.traveled .in.perimeter	dist_perimeter_OFT_in dist_perimeter_OFT_cc dist_perimeter_OFT_do	Open field total distance in the perimeter	cm
total.rears	tot_rears_OFT_in tot_rears_OFT_cc tot_rears_OFT_do	Open field total number of rears	count
total.resting.time	rest_time_tot_OFT_in rest_time_tot_OFT_cc rest_time_tot_OFT_do	Open field total time resting	sex
total.resting.time.in.c enter	rest_time_center_OFT_i n rest_time_center_OFT_ cc rest_time_center_OFT_ do	Open field total time resting in center	sex
total.resting.time.in.c orner	rest_time_corner_OFT_i n rest_time_corner_OFT_ cc rest_time_corner_OFT_ do	Open field total time resting in corner	sec
total.resting.time.in.p erimeter	rest_time_perimeter_O FT_in rest_time_perimeter_O FT_cc rest_time_perimeter_O FT_do	Open field total time resting in perimeter	sec
total.time.in.center	center_time_OFT_in center_time_OFT_cc center_time_OFT_do	Open field total time in center	sec
total.tim.in.corner	time_corner_OFT_in time_corner_OFT_cc time_corner_OFT_do	Open field total time in corners	sec
total.time.in.perimeter	time_perimeter_OFT_in time_perimeter_OFT_cc time_perimeter_OFT_d0	Open field total time in perimeter	sec
distance.traveled.first.	amb_dist_OFT_in_bin1 amb_dist_OFT_cc_bin1 five amb_dist_OFT_do_bin1	Open field distance traveled during the first five mins	cm
distance.traveled.last.	amb_dist_OFT_in_bin12 amb_dist_OFT_cc_bin12 amb_dist_OFT_do_bin12	Open field distance traveled during the last five mins	cm
pct.dist.center	pct_dist_center_OFT_in pct_dist_center_OFT_cc pct_dist_center_OFT_do	Open field percent center distance	%
pct.dist.corner	pct_dist_perimeter_cor ners_OFT_in pct_dist_perimeter_cor ners_OFT_cc pct_dist_perimeter_cor ners_OFT_do	Open field percent distance in the corner	%
pct.dist.perimeter	pct_dist_perimeter_OFT _in pct_dist_perimeter_OFT _cc pct_dist_perimeter_OFT _do	Open field percent distance in the perimeter	%
pct_rest_time_center	pct_rest_time_center_O FT_in pct_rest_time_center_O FT_cc pct_rest_time_center_O FT_do	Open field percent time spent resting in the center	%
pct_rest_time_corner	pct_rest_time_corner_O FT_in pct_rest_time_corner_O FT_cc pct_rest_time_corner_O FT_do	Open field percent time spent resting in the corner	%
pct_rest_time_perimeter	pct_rest_time_perimete r_OFT_in pct_rest_time_perimete r_OFT_cc pct_rest_time_perimete r_OFT_do	Open field percent time spent resting in the perimeter	%
pct.time.center	pct_center_time_OFT_i n pct_center_time_OFT_c c pct_center_time_OFT_d o	Open field percentage center time	%
pct.time.corner	pct_corner_time_OFT_i n pct_corner_time_OFT_c c pct_corner_time_OFT_d o	Open field percent time in the corner	%
pct.time.perimeter	pct_time_perimeter_OF T_in pct_time_perimeter_OF T_cc pct_time_perimeter_OF T_do	Open field percent time in the perimeter	%
time.perimeter.less.corner	time_perimeter_corners _OFT_in time_perimeter_corners _OFT_cc time_perimeter_corners _OFT_do	Open field total time in perimeter less corner	sec
total.ambulatory.time	amb_time_OFT_in amb_time_OFT_cc amb_time_OFT_do	Open field total ambulatory time	sec
distance.traveled.bin0 1	amb_dist_OFT_in_bin1 amb_dist_OFT_cc_bin1 amb_dist_OFT_do_bin1	Open field total distance traveled 0-5 min	cm
distance.traveled.bin0 2	amb_dist_OFT_in_bin2 amb_dist_OFT_cc_bin2 amb_dist_OFT_do_bin2	Open field total distance traveled 5-10 min	cm
distance.traveled.bin0 3	amb_dist_OFT_in_bin3 amb_dist_OFT_cc_bin3 amb_dist_OFT_do_bin3	Open field total distance traveled 10-15 min	cm
distance.traveled.bin0 4	amb_dist_OFT_in_bin4 amb_dist_OFT_cc_bin4 amb_dist_OFT_do_bin4	Open field total distance traveled 15-20 min	cm
distance.traveled.bin0 5	amb_dist_OFT_in_bin5 amb_dist_OFT_cc_bin5 amb_dist_OFT_do_bin5	Open field total distance traveled 20-25 min	cm
distance.traveled.bin0 6	amb_dist_OFT_in_bin6 amb_dist_OFT_cc_bin6 amb_dist_OFT_do_bin6	Open field total distance traveled 25-30 min	cm
distance.traveled.bin0 7	amb_dist_OFT_in_bin7 amb_dist_OFT_cc_bin7 amb_dist_OFT_do_bin7	Open field total distance traveled 30-35 min	cm
distance.traveled.bin0 8	amb_dist_OFT_in_bin8 amb_dist_OFT_cc_bin8 amb_dist_OFT_do_bin8	Open field total distance traveled 35-40 min	cm
distance.traveled.bin0 9	amb_dist_OFT_in_bin9 amb_dist_OFT_cc_bin9 amb_dist_OFT_do_bin9	Open field total distance traveled 40-45 min	cm
distance.traveled.bin1 0	amb_dist_OFT_in_bin10 amb_dist_OFT_cc_bin10 amb_dist_OFT_do_bin1 0	Open field total distance traveled 45-50 min	cm
distance.traveled.bin1 1	amb_dist_OFT_in_bin11 amb_dist_OFT_cc_bin11 amb_dist_OFT_do_bin1 1	Open field total distance traveled 50-55 min	cm
distance.traveled.bin1 2	amb_dist_OFT_in_bin12 amb_dist_OFT_cc_bin12 amb_dist_OFT_do_bin1 2	Open field total distance traveled 55-60 min	cm
distance.traveled.slope	dist_slope_OFT_in dist_slope_OFT_cc dist_slope_OFT_do	Open field distance traveled slope	cm

### Sheet: Light Dark
CSNA Variable	MPD Variable Name(s)	Description	Units
pct.distance.traveled.in.light	pct_dist_light_LD_in pct_dist_light_LD_cc pct_dist_light_LD_do	Percentage of distance traveled in the light side of the light dark box	%
pct.ambulatory.time.in.light	pct_amb_time_light_LD_in pct_amb_time_light_LD_cc pct_amb_time_light_LD_do	Percentage of ambulatory time in the light side of the light dark box	%
pct.resting.time.in.light	pct_rest_time_light_LD_in pct_rest_time_light_LD_cc pct_rest_time_light_LD_do	Percentage of time spent resting in the light side of the light dark box	%
pct.time.in.light	pct_time_light_LD_in pct_time_light_LD_cc pct_time_light_LD_do	Percent time spent in the light side of the light dark box	%
pct.ambulatory.Counts.in.light	pct_amb_counts_light_LD_in pct_amb_counts_light_LD_cc pct_amb_counts_light_LD_do	Percentage of ambulatory counts in the light side of the light dark box	%
total.transitions	light_dark_transitions_LD_in light_dark_transitions_LD_cc light_dark_transitions_LD_do	Total number of transistions between the light and dark sides	count

### Sheet: Holeboard
CSNA Variable	MPD Variable Name(s)	Description	Units
Total.Entries	entries_total_HB_in entries_total_HB_cc entries_total_HB_do	Total number of hole pokes	count
Novel.Entries	entries_novel_HB_in entries_novel_HB_cc entries_novel_HB_do	Total number of novel hole pokes	count
Repeat.Entries	entries_repeat_HB_in entries_repeat_HB_cc entries_repeat_HB_do	Total nubmer of repeated hole pokes	count

### Sheet: Sensitization
CSNA Variable			MPD Variable Name(s)					Description			Units
D03_D02			dist_d3_d2_cocaine_in dist_d3_d2_cocaine_cc dist_d3_d2_cocaine_do					Distance traveled on Day 3 of sensitization procedure after 1st exposure to cocaine			cm
D05_D03			dist_d5_d3_cocaine_in dist_d5_d3_cocaine_cc dist_d5_d3_cocaine_do					Day 5 minus Day 3 Distance			cm
AUC			auc_cocaine_in auc_cocaine_cc auc_cocaine_do					AUC using trapezium method			na
D12_D02			dist_d12_d2_cocaine_in dist_d12_d2_cocaine_cc dist_d12_d2_cocaine_do					Day 12 minus Day 2 Distance			cm
D19_D11			dist_d19_d11_cocaine_in dist_d19_d11_cocaine_cc dist_d19_d11_cocaine_do					Day 19 minus Day 11 Distance			cm
