## Supplemental Table 2 for "The microbial community dynamics of cocaine sensitization in two behaviorally divergent strains of collaborative cross mice"

### Sheet: CC4vsCC41
Pre- CC4 vs. CC41, CC4=11, CC41=12
	ID	jbcd_mean_pre_CC4	jbcd_mean_pre_CC41	jbcd_sd_pre_CC4	jbcd_sd_pre_CC41	p.value	BH.FDR	W	Z	r
6	Anaeroplasma	0	1.82896	0	3.21007	1.95486e-05	0.000505888	0	-4.26998	0.890353
78	unclassified_Coriobacteriaceae	0	0.453124	0	0.325516	1.95486e-05	0.000505888	0	-4.26998	0.890353
16	Butyrivibrio	0	0.537411	0	0.660311	6.74767e-05	0.00060729	5.5	-3.98501	0.830932
65	Ruminococcus	0	0.465218	0	0.376978	6.74767e-05	0.00060729	5.5	-3.98501	0.830932
79	unclassified_Erysipelotrichaceae	0.00837147	0.310305	0.0191306	0.25738	5.59124e-05	0.00060729	2	-4.02943	0.840194
7	Anaerostipes	0.859797	0.128318	0.406055	0.243512	9.51971e-05	0.000734378	128	-3.90252	0.813731
45	Lactobacillus	13.4693	0.498949	10.9081	1.03125	0.00022071	0.00108348	126	-3.69405	0.770263
54	Parvibacter	0	0.00565609	0	0.0043626	0.000212406	0.00108348	11	-3.70378	0.772293
82	unclassified_Porphyromonadaceae	14.4604	34.2325	7.29286	11.4221	0.000205609	0.00108348	10	-3.71202	0.77401
74	unclassified_Bacilli	0.0467182	0	0.0485416	0	0.000587391	0.00243993	114	-3.43737	0.716741
81	unclassified_Lachnospiraceae	27.5178	12.7913	8.76381	3.5487	0.000545826	0.00243993	119	-3.4572	0.720875
1	Acetatifactor	0.399793	0.765973	0.20271	0.303057	0.000980713	0.00378275	15	-3.296	0.687264
31	Enterococcus	0.089417	0.00670245	0.13553	0.00746611	0.00144563	0.00520425	118	-3.18538	0.664198
80	unclassified_Firmicutes	0.416289	1.03952	1.20126	2.02051	0.00220099	0.00660298	16	-3.06168	0.638404
42	Klebsiella	0.139225	0	0.441251	0	0.00468219	0.0133073	102	-2.82812	0.589704
64	Roseburia	0.0832212	0.205266	0.190425	0.169188	0.00662631	0.017891	22	-2.71506	0.56613
63	Robinsoniella	0.154057	0.346125	0.133906	0.139944	0.0069848	0.0179609	23	-2.69757	0.562482
18	Christensenella	0.00420461	0.000412205	0.00523325	0.00142792	0.00825769	0.0202689	103	-2.64135	0.550759
17	Catabacter	0.0054204	0.0248533	0.00749413	0.0297363	0.0119009	0.0279412	25	-2.51507	0.524428
84	unclassified_Ruminococcaceae	2.2736	3.97323	2.45098	2.20894	0.0187948	0.0422882	28	-2.34958	0.489921
71	Syntrophococcus	1.14143	0.458054	0.927801	0.469251	0.0225002	0.0486004	103	-2.28182	0.475792
25	Coprobacillus	0.380783	0.165192	0.373944	0.166742	0.0317437	0.0659293	101	-2.14762	0.44781
26	Coprococcus	0.137916	0.0456914	0.105103	0.103741	0.0454214	0.0893229	99	-2.00073	0.417181
9	Anaerovorax	3.32316	2.21113	1.73796	1.4216	0.059498	0.103642	97	-1.8845	0.392944
51	Murimonas	0.737329	0.390675	0.465528	0.196083	0.059498	0.103642	97	-1.8845	0.392944
77	unclassified_Clostridiales	6.06333	2.38189	4.90999	2.51669	0.059498	0.103642	97	-1.8845	0.392944
58	Pseudoflavonifractor	0.368075	0.63362	0.404319	0.233786	0.0791243	0.133522	37	-1.75579	0.366107
15	Butyricicoccus	0	0.0623867	0	0.143966	0.0926308	0.151578	49.5	-1.68168	0.350655
52	Oscillibacter	4.25497	2.83254	2.84787	1.48976	0.103709	0.160007	93	-1.62713	0.339281
76	unclassified_Bacteroidales	3.78955	4.48759	5.10635	2.56698	0.103709	0.160007	39	-1.62713	0.339281
46	Lactonifactor	0.189184	0.0458639	0.208755	0.0520758	0.116461	0.174691	92	-1.5698	0.327327
38	Fusicatenibacter	0.461668	0.243328	0.368756	0.162482	0.133549	0.194909	91	-1.50025	0.312825
33	Erysipelotrichaceae_incertae_sedis	0.408106	0.500513	0.491611	0.295386	0.150667	0.208616	42	-1.43718	0.299672
47	Marvinbryantia	0.387039	0.366122	0.296965	0.631566	0.147685	0.208616	90	-1.44776	0.301878
49	Mobilitalea	0.667194	0.0369225	0.891794	0.0899593	0.16309	0.220171	87.5	-1.39475	0.290826
3	Akkermansia	1.69866	0.738552	5.13193	0.666378	0.189587	0.238086	44	-1.3118	0.27353
37	Flavonifractor	0.218528	0.298163	0.13399	0.129308	0.189587	0.238086	44	-1.3118	0.27353
68	Staphylococcus	0	0.00037513	0	0.000876125	0.186332	0.238086	55	-1.32151	0.275554
44	Lachnospiracea_incertae_sedis	0.268274	0.443546	0.246917	0.263541	0.206612	0.253569	45	-1.26294	0.26334
66	Ruminococcus2	0.259029	0.214754	0.387851	0.127889	0.211497	0.253796	45	-1.24946	0.260531
13	Blautia	1.04149	0.00123661	3.45185	0.00428376	0.284185	0.333609	78	-1.07096	0.223311
4	Alistipes	0	0.44683	0	1.54786	0.384088	0.414815	60.5	-0.870388	0.181489
11	Barnesiella	0	0.252475	0	0.8746	0.384088	0.414815	60.5	-0.870388	0.181489
8	Anaerotruncus	0.679793	0.559214	0.359503	0.292418	0.413411	0.437729	80	-0.817906	0.170545
41	Intestinimonas	1.73129	1.68412	1.08438	0.780894	0.65055	0.675571	74	-0.452999	0.0944567
32	Enterorhabdus	0.424286	0.145603	0.508693	0.344899	0.877113	0.893662	63	-0.15463	0.0322426
62	Rhizobium	0.000507362	0.000206102	0.00168273	0.000713959	0.949823	0.949823	67	-0.062929	0.0131216
29	Eisenbergiella	5.90036	19.8627	5.21689	7.95481	0.000143483	<	9	-3.80209	0.79279
2	Acidaminococcus	0	0	0	0	NA	NA	66	NA	NA
5	Anaerofustis	0	0	0	0	NA	NA	66	NA	NA
10	Bacteroides	0	0	0	0	NA	NA	66	NA	NA
12	Bifidobacterium	0	0	0	0	NA	NA	66	NA	NA
14	Brevundimonas	0	0	0	0	NA	NA	66	NA	NA
19	Cloacibacterium	0	0	0	0	NA	NA	66	NA	NA
20	Clostridium.IV	0.187456	1.00458	0.154118	0.740068	NA	NA	NA	NA	NA
21	Clostridium.XI	0	0	0	0	NA	NA	NA	NA	NA
22	Clostridium.XlVa	4.97867	1.55829	6.05672	0.381673	NA	NA	NA	NA	NA
23	Clostridium.XlVb	0.237321	0.156601	0.215154	0.108932	NA	NA	NA	NA	NA
24	Clostridium.XVIII	0.136974	0.0762858	0.406981	0.0991098	NA	NA	NA	NA	NA
27	Delftia	0	0	0	0	NA	NA	66	NA	NA
28	Dorea	0	0	0	0	NA	NA	66	NA	NA
30	Enhydrobacter	0	0	0	0	NA	NA	66	NA	NA
34	Escherichia.Shigella	0	0.0131906	0	0.0456934	NA	NA	NA	NA	NA
35	Faecalibacterium	0	0	0	0	NA	NA	66	NA	NA
36	Flavitalea	0	0	0	0	NA	NA	66	NA	NA
39	Gemmiger	0	0	0	0	NA	NA	66	NA	NA
40	Holdemanella	0	0	0	0	NA	NA	66	NA	NA
43	Kocuria	0	0	0	0	NA	NA	66	NA	NA
48	Massilia	0	0	0	0	NA	NA	66	NA	NA
50	Mucilaginibacter	0	0	0	0	NA	NA	66	NA	NA
53	Parabacteroides	0	0	0	0	NA	NA	66	NA	NA
55	Pelomonas	0	0	0	0	NA	NA	66	NA	NA
56	Prevotella	0	0	0	0	NA	NA	66	NA	NA
57	Propionibacterium	0	0	0	0	NA	NA	66	NA	NA
59	Pseudomonas	0	0	0	0	NA	NA	66	NA	NA
60	Psychrobacter	0	0	0	0	NA	NA	66	NA	NA
61	Ralstonia	0	0	0	0	NA	NA	66	NA	NA
67	Saccharibacteria_genera_incertae_sedis	0	0	0	0	NA	NA	66	NA	NA
69	Stenotrophomonas	0	0	0	0	NA	NA	66	NA	NA
70	Streptococcus	0	0	0	0	NA	NA	66	NA	NA
72	Turicibacter	0	0	0	0	NA	NA	66	NA	NA
73	unclassified_Archaea	0	0	0	0	NA	NA	66	NA	NA

### Sheet: CC4 Pre vs Post
CC4- Pre vs Post, Pre=11, Post=4
	ID	jbcd_mean_pre_CC4	jbcd_mean_post_CC4	jbcd_sd_pre_CC4	jbcd_sd_post_CC4	p.value	BH.FDR	W	Z	r
11	Barnsiella	0	23.9274	0	8.64353	0.000315239	0.0081962	0	-3.60244	0.930147
78	unclassified_Coriobacteriaceae	0	0.0871213	0	0.0796088	0.000315239	0.0081962	0	-3.60244	0.930147
6	Anaeroplasma	0	0.030789	0	0.0606471	0.020494	0.213137	11	-2.31718	0.598293
9	Anaerovorax	3.32316	0.758437	1.73796	0.53832	0.0175824	0.213137	40	-2.3743	0.613041
45	Lactobacillus	13.4693	1.18197	10.9081	2.05532	0.0175824	0.213137	40	-2.3743	0.613041
38	Fusicatenibacter	0.461669	0.0968838	0.368756	0.0535613	0.0263736	0.228571	39	-2.22067	0.573373
31	Enterococcus	0.089417	0.00852313	0.13553	0.011476	0.0395604	0.293878	38	-2.05831	0.531453
4	Alistipes	0	0.397048	0	0.794096	0.131668	0.341043	16.5	-1.50756	0.389249
7	Anaerostipes	0.859797	0.394338	0.406055	0.372391	0.0776557	0.341043	36	-1.76445	0.45558
15	Butyricicoccus	0	0.195195	0	0.39039	0.131668	0.341043	16.5	-1.50756	0.389249
16	Butyrivibrio	0	0.00245308	0	0.00490615	0.131668	0.341043	16.5	-1.50756	0.389249
25	Coprobacillus	0.380783	0.171947	0.373944	0.265766	0.137729	0.341043	34	-1.4843	0.383245
28	Dorea	0	0.19905	0	0.398099	0.131668	0.341043	16.5	-1.50756	0.389249
46	Lactonifactor	0.189184	0.0235375	0.208755	0.0236208	0.101456	0.341043	35	-1.63784	0.422888
52	Oscillibacter	4.25497	2.42337	2.84787	0.849232	0.137729	0.341043	34	-1.4843	0.383245
54	Parvibacter	0	0.000553428	0	0.00110686	0.131668	0.341043	16.5	-1.50756	0.389249
69	Stenotrophomonas	0	0.000350439	0	0.000700879	0.131668	0.341043	16.5	-1.50756	0.389249
74	unclassified_Bacilli	0.0467182	0.00159303	0.0485416	0.00318607	0.0590582	0.341043	36.5	-1.88776	0.487417
80	unclassified_Firmicutes	0.416289	1.69651	1.20126	1.86508	0.0965278	0.341043	9	-1.66193	0.429107
81	unclassified_Lachnospiraceae	27.5178	23.1603	8.76381	3.69799	0.0776557	0.341043	36	-1.76445	0.45558
82	unclassified_Porphyromonadaceae	14.4604	21.6975	7.29286	2.05071	0.0776557	0.341043	8	-1.76445	0.45558
37	Flavonifractor	0.218528	0.314987	0.13399	0.0965206	0.177289	0.400828	11	-1.34915	0.348349
51	Murimonas	0.737329	0.39075	0.465528	0.098513	0.177289	0.400828	33	-1.34915	0.348349
26	Coprococcus	0.137916	0.0523381	0.105103	0.0807897	0.213221	0.4435	32	-1.24476	0.321395
44	Lachnospiracea_incertae_sedis	0.268274	0.0734948	0.246917	0.141438	0.206567	0.4435	32	-1.26306	0.326121
77	unclassified_Clostridiales	6.06333	2.58123	4.90999	2.11646	0.225641	0.451282	32	-1.21166	0.31285
64	Roseburia	0.0832212	0.175877	0.190425	0.265375	0.257264	0.492877	13.5	-1.13288	0.292509
79	unclassified_Erysipelotrichaceae	0.00837147	0.159561	0.0191306	0.313247	0.276105	0.495085	15	-1.08911	0.281207
33	Erysipelotrichaceae_incertae_sedis	0.408106	0.0904487	0.491611	0.0829623	0.342857	0.557143	30	-0.948535	0.244911
63	Robinsoniella	0.154057	0.139734	0.133906	0.180064	0.342857	0.557143	30	-0.948535	0.244911
71	Syntrophococcus	1.14143	0.679454	0.927801	0.516279	0.342857	0.557143	30	-0.948535	0.244911
13	Blautia	1.04149	0.0148365	3.45185	0.0177836	0.392555	0.594709	16	-0.854993	0.220758
29	Eisenbergiella	5.90036	7.5255	5.21689	2.31303	0.411722	0.594709	15	-0.820868	0.211947
66	Ruminococcus2	0.259029	0.347345	0.387851	0.344464	0.411722	0.594709	15	-0.820868	0.211947
84	unclassified_Ruminococcaceae	2.2736	1.11946	2.45098	0.171864	0.411722	0.594709	29	-0.820868	0.211947
1	Acetatifactor	0.399793	0.256569	0.20271	0.247914	0.571429	0.781955	27	-0.565949	0.146127
42	Klebsiella	0.139225	0.0216321	0.441251	0.0299302	0.589639	0.786185	17.5	-0.53936	0.139262
62	Rhizobium	0.000507362	0	0.00168273	0	0.651077	0.8464	24	-0.452267	0.116775
3	Akkermansia	1.69866	0.0699737	5.13193	0.0854773	0.753114	0.870265	25	-0.314537	0.081213
17	Catabacter	0.0054204	0.0065992	0.00749413	0.00908295	0.730551	0.870265	19	-0.344393	0.0889219
41	Intestinimonas	1.73129	1.65816	1.08438	0.984731	0.753114	0.870265	25	-0.314537	0.081213
58	Pseudoflavonifractor	0.368075	0.331711	0.404319	0.170817	0.743239	0.870265	19	-0.327568	0.0845776
76	unclassified_Bacteroidales	3.78955	2.86714	5.10635	4.23372	0.753114	0.870265	25	-0.314537	0.081213
8	Anaerotruncus	0.679793	0.582944	0.359503	0.31699	0.851282	0.885333	24	-0.187483	0.0484079
18	Christensenella	0.00420461	0.00385913	0.00523325	0.00493367	0.841926	0.885333	24	-0.199431	0.0514929
47	Marvinbryantia	0.387039	0.43725	0.296965	0.546791	0.851282	0.885333	24	-0.187483	0.0484079
49	Mobilitalea	0.667194	0.180816	0.891794	0.181413	0.787406	0.885333	24.5	-0.26968	0.0696311
32	Enterorhabdus	0.424286	0.120818	0.508693	0.0553635	0.946998	0.965567	21	-0.066477	0.0171643
2	Acidaminococcus	0	0	0	0	NA	NA	22	NA	NA
5	Anaerofustis	0	0	0	0	NA	NA	22	NA	NA
10	Bacteroides	0	0	0	0	NA	NA	22	NA	NA
12	Bifidobacterium	0	0	0	0	NA	NA	22	NA	NA
14	Brevundimonas	0	0	0	0	NA	NA	22	NA	NA
19	Cloacibacterium	0	0	0	0	NA	NA	22	NA	NA
20	Clostridium.IV	0.187456	0.148408	0.154118	0.0984999	NA	NA	NA	NA	NA
21	Clostridium.XI	0	0	0	0	NA	NA	NA	NA	NA
22	Clostridium.XlVa	4.97867	2.85119	6.05672	1.05077	NA	NA	NA	NA	NA
23	Clostridium.XlVb	0.237321	0.343115	0.215154	0.107481	NA	NA	NA	NA	NA
24	Clostridium.XVIII	0.136974	0	0.406981	0	NA	NA	NA	NA	NA
27	Delftia	0	0	0	0	NA	NA	22	NA	NA
30	Enhydrobacter	0	0	0	0	NA	NA	22	NA	NA
34	Escherichia.Shigella	0	0	0	0	NA	NA	NA	NA	NA
35	Faecalibacterium	0	0	0	0	NA	NA	22	NA	NA
36	Flavitalea	0	0	0	0	NA	NA	22	NA	NA
39	Gemmiger	0	0	0	0	NA	NA	22	NA	NA
40	Holdemanella	0	0	0	0	NA	NA	22	NA	NA
43	Kocuria	0	0	0	0	NA	NA	22	NA	NA
48	Massilia	0	0	0	0	NA	NA	22	NA	NA
50	Mucilaginibacter	0	0	0	0	NA	NA	22	NA	NA
53	Parabacteroides	0	0	0	0	NA	NA	22	NA	NA
55	Pelomonas	0	0	0	0	NA	NA	22	NA	NA
56	Prevotella	0	0	0	0	NA	NA	22	NA	NA
57	Propionibacterium	0	0	0	0	NA	NA	22	NA	NA
59	Pseudomonas	0	0	0	0	NA	NA	22	NA	NA
60	Psychrobacter	0	0	0	0	NA	NA	22	NA	NA
61	Ralstonia	0	0	0	0	NA	NA	22	NA	NA
65	Ruminococcus	0	0	0	0	NA	NA	22	NA	NA
67	Saccharibacteria_genera_incertae_sedis	0	0	0	0	NA	NA	22	NA	NA
68	Staphylococcus	0	0	0	0	NA	NA	22	NA	NA
70	Streptococcus	0	0	0	0	NA	NA	22	NA	NA
72	Turicibacter	0	0	0	0	NA	NA	22	NA	NA
73	unclassified_Archaea	0	0	0	0	NA	NA	22	NA	NA

### Sheet: CC41 Pre vs Post
CC41- Pre vs Post, Pre=12, Post=6
	ID	jbcd_mean_pre_CC41	jbcd_mean_post_CC41	jbcd_sd_pre_CC41	jbcd_sd_post_CC41	p.value	BH.FDR	W	Z	r
76	unclassified_Bacteroidales	4.48759	1.14575	2.56698	1.11799	0.00323206	0.168067	66	-2.94476	0.694086
81	unclassified_Lachnospiraceae	12.7913	16.4621	3.5487	2.23878	0.0244559	0.349297	12	-2.24989	0.530304
9	Anaerovorax	2.21113	1.20803	1.4216	0.459182	0.0319974	0.349297	59	-2.14444	0.50545
64	Roseburia	0.205265	0.462734	0.169188	0.26125	0.0319974	0.349297	13	-2.14444	0.50545
46	Lactonifactor	0.0458639	0.0699746	0.0520758	0.0279081	0.0414781	0.349297	14	-2.03872	0.480531
65	Ruminococcus	0.465218	0.119861	0.376978	0.131225	0.0414781	0.349297	58	-2.03872	0.480531
4	Alistipes	0.44683	2.85983	1.54786	3.38944	0.0537381	0.349297	20.5	-1.92894	0.454656
11	Barnesiella	0.252475	3.52368	0.8746	6.27365	0.0537381	0.349297	20.5	-1.92894	0
32	Enterorhabdus	0.145603	0.133904	0.344899	0.0849077	0.0667959	0.385932	16	-1.83304	0.432053
41	Intestinimonas	1.68412	1.09845	0.780894	0.516435	0.102456	0.484339	54	-1.63306	0.384916
33	Erysipelotrichaceae_incertae_sedis	0.500513	0.755834	0.295386	0.391323	0.150506	0.600932	20	-1.43775	0.33888
71	Syntrophococcus	0.458054	0.712875	0.469251	0.531943	0.150506	0.600932	20	-1.43775	0.33888
45	Lactobacillus	0.498949	1.65595	1.03125	2.71409	0.161789	0.600932	21	-1.39908	0.329766
38	Fusicatenibacter	0.243328	0.688435	0.162482	0.723779	0.212885	0.674276	22	-1.24567	0.293608
77	unclassified_Clostridiales	2.38189	1.125	2.51669	0.613046	0.212885	0.674276	50	-1.24567	0.293608
13	Blautia	0.00123661	0.00536632	0.00428376	0.00839053	0.220436	0.674276	27	-1.22537	0.288822
63	Robinsoniella	0.346125	0.287624	0.139944	0.072271	0.290778	0.763239	48	-1.05642	0.249
82	unclassified_Porphyromonadaceae	34.2325	30.5498	11.4221	8.00867	0.290778	0.763239	48	-1.05642	0.249
16	Butyrivibrio	0.537411	0.323599	0.660311	0.572289	0.372608	0.763239	46	-0.891599	0.210152
78	unclassified_Coriobacteriaceae	0.453124	0.574205	0.325516	0.305878	0.384508	0.763239	26	-0.869621	0.204972
8	Anaerotruncus	0.559214	0.618028	0.292418	0.176101	0.437083	0.763239	27	-0.777129	0.183171
37	Flavonifractor	0.298163	0.323181	0.129308	0.072369	0.437083	0.763239	27	-0.777129	0.183171
80	unclassified_Firmicutes	1.03952	0.399752	2.02051	0.189522	0.437083	0.763239	45	-0.777129	0.183171
68	Staphylococcus	0.00037513	0.00139221	0.000876125	0.00254396	0.479393	0.763239	30	-0.707279	0.166707
54	Parvibacter	0.00565609	0.00799436	0.0043626	0.0130103	0.481499	0.763239	44	-0.703894	0.165909
47	Marvinbryantia	0.366122	0.476482	0.631566	0.681546	0.482179	0.763239	28	-0.702802	0.165652
66	Ruminococcus2	0.214754	0.164853	0.127889	0.0559556	0.493644	0.763239	44	-0.684525	0.161344
25	Coprobacillus	0.165192	0.175972	0.166742	0.0944797	0.553221	0.763239	29	-0.59294	0.139757
52	Oscillibacter	2.83254	2.24609	1.48976	0.984129	0.553221	0.763239	43	-0.59294	0.139757
62	Rhizobium	0.000206102	0	0.000713959	0	0.55569	0.763239	39	-0.589256	0.138889
49	Mobilitalea	0.0369225	0.0635925	0.0899593	0.0980196	0.607179	0.763239	30.5	-0.514105	0.121176
3	Akkermansia	0.738552	0.451797	0.666378	0.559298	0.616462	0.763239	42	-0.500871	0.118056
6	Anaeroplasma	1.82896	0.686285	3.21007	1.16353	0.616462	0.763239	42	-0.500871	0.118056
17	Catabacter	0.0248533	0.0195441	0.0297363	0.0200254	0.616462	0.763239	42	-0.500871	0.118056
26	Coprococcus	0.0456914	0.0150253	0.103741	0.0146821	0.616462	0.763239	42	-0.500871	0.118056
44	Lachnospiracea_incertae_sedis	0.443546	0.38805	0.263541	0.305658	0.616462	0.763239	42	-0.500871	0.118056
79	unclassified_Erysipelotrichaceae	0.310305	0.40924	0.25738	0.577459	0.616462	0.763239	42	-0.500871	0.118056
15	Butyricicoccus	0.0623867	0.0387531	0.143966	0.0472762	0.655431	0.792614	31.5	-0.44623	0.105178
58	Pseudoflavonifractor	0.63362	0.660139	0.233786	0.336422	0.681965	0.805959	41	-0.409783	0.0965868
18	Christensenella	0.000412205	0.000747938	0.00142792	0.00183206	0.731601	0.845405	33.5	-0.342997	0.0808452
51	Murimonas	0.390675	0.365496	0.196083	0.221147	0.750269	0.848131	40	-0.318284	0.0750203
31	Enterococcus	0.00670245	0.00513783	0.00746611	0.00432355	0.809384	0.870291	39	-0.24122	0.0568562
29	Eisenbergiella	19.8627	21.4826	7.95481	7.46431	0.820082	0.870291	33	-0.22744	0.053608
84	unclassified_Ruminococcaceae	3.97323	3.36674	2.20894	1.40553	0.820082	0.870291	33	-0.22744	0.053608
7	Anaerostipes	0.128318	0.12409	0.243512	0.243148	0.858883	0.893238	34	-0.177796	0.041907
1	Acetatifactor	0.765973	0.70252	0.303057	0.166825	0.963585	0.982479	35	-0.0456547	0.0107609
2	Acidaminococcus	0	0	0	0	NA	NA	36	NA	NA
5	Anaerofustis	0	0	0	0	NA	NA	36	NA	NA
10	Bacteroides	0	0	0	0	NA	NA	36	NA	NA
12	Bifidobacterium	0	0	0	0	NA	NA	36	NA	NA
14	Brevundimonas	0	0	0	0	NA	NA	36	NA	NA
19	Cloacibacterium	0	0	0	0	NA	NA	36	NA	NA
20	Clostridium.IV	1.00458	0.844332	0.740068	0.402566	NA	NA	NA	NA	NA
21	Clostridium.XI	0	0	0	0	NA	NA	NA	NA	NA
22	Clostridium.XlVa	1.55829	1.80362	0.381673	0.522491	NA	NA	NA	NA	NA
23	Clostridium.XlVb	0.156601	0.288374	0.108932	0.176533	NA	NA	NA	NA	NA
24	Clostridium.XVIII	0.0762858	0.0754194	0.0991098	0.165866	NA	NA	NA	NA	NA
27	Delftia	0	0	0	0	NA	NA	36	NA	NA
28	Dorea	0	0	0	0	NA	NA	36	NA	NA
30	Enhydrobacter	0	0	0	0	NA	NA	36	NA	NA
34	Escherichia.Shigella	0.0131906	0	0.0456934	0	NA	NA	NA	NA	NA
35	Faecalibacterium	0	0	0	0	NA	NA	36	NA	NA
36	Flavitalea	0	0	0	0	NA	NA	36	NA	NA
39	Gemmiger	0	0	0	0	NA	NA	36	NA	NA
40	Holdemanella	0	0	0	0	NA	NA	36	NA	NA
42	Klebsiella	0	0	0	0	NA	NA	36	NA	NA
43	Kocuria	0	0	0	0	NA	NA	36	NA	NA
48	Massilia	0	0	0	0	NA	NA	36	NA	NA
50	Mucilaginibacter	0	0	0	0	NA	NA	36	NA	NA
53	Parabacteroides	0	0	0	0	NA	NA	36	NA	NA
55	Pelomonas	0	0	0	0	NA	NA	36	NA	NA
56	Prevotella	0	0	0	0	NA	NA	36	NA	NA
57	Propionibacterium	0	0	0	0	NA	NA	36	NA	NA
59	Pseudomonas	0	0	0	0	NA	NA	36	NA	NA
60	Psychrobacter	0	0	0	0	NA	NA	36	NA	NA
61	Ralstonia	0	0	0	0	NA	NA	36	NA	NA
67	Saccharibacteria_genera_incertae_sedis	0	0	0	0	NA	NA	36	NA	NA
69	Stenotrophomonas	0	0	0	0	NA	NA	36	NA	NA
70	Streptococcus	0	0	0	0	NA	NA	36	NA	NA
72	Turicibacter	0	0	0	0	NA	NA	36	NA	NA
73	unclassified_Archaea	0	0	0	0	NA	NA	36	NA	NA
74	unclassified_Bacilli	0	0	0	0	NA	NA	36	NA	NA
