## Supplemental Table 3 for "The microbial community dynamics of cocaine sensitization in two behaviorally divergent strains of collaborative cross mice"

### Sheet: CC4vsCC41PICRUSTGBM
	id	baseMean	log2FoldChange	lfcSE	stat	pvalue	padj	KO_NAME	GBM_ID	GBM_NAME	significant
1073	K01953	41747.4	0.214491	0.0925173	2.31839	0.0204281	0.0497463	asnB, ASNS; asparagine synthase (glutamine-hydrolysing) [EC:6.3.5.4]	MGB_new	other_glutamine	TRUE
173	K00284	15844	-0.165637	0.0710032	-2.33281	0.0196581	0.0480801	E1.4.7.1; glutamate synthase (ferredoxin) [EC:1.4.7.1]	MGB007	Glutamate synthesis II	TRUE
986	K01817	19496.7	0.122725	0.0516653	2.37538	0.0175311	0.0435107	trpF; phosphoribosylanthranilate isomerase [EC:5.3.1.24]	MGB005	Tryptophan synthesis	TRUE
501	K00930	22340.6	0.0934958	0.0375238	2.49164	0.0127155	0.0326429	argB; acetylglutamate kinase [EC:2.7.2.8]	M00028	Ornithine biosynthesis, glutamate => ornithine	TRUE
1421	K02501	22451.2	0.0926925	0.0366466	2.52936	0.011427	0.0297439	hisH; glutamine amidotransferase [EC:2.4.2.-]	MGB_new	other_glutamine	TRUE
1452	K02548	4139.95	0.601995	0.236555	2.54484	0.0109329	0.0285428	menA; 1,4-dihydroxy-2-naphthoate octaprenyltransferase [EC:2.5.1.74 2.5.1.-]	MGB040	Menaquinone synthesis (vitamin K2) I	TRUE
2594	K06001	20655.6	0.0937647	0.0362034	2.58995	0.00959911	0.0256612	trpB; tryptophan synthase beta chain [EC:4.2.1.20]	MGB005	Tryptophan synthesis	TRUE
3991	K10806	73.088	2.36098	0.904796	2.60941	0.0090698	0.0247639	yciA; acyl-CoA thioesterase YciA [EC:3.1.2.-]	MGB034	Isovaleric acid synthesis I (KADH pathway)	TRUE
110	K00169	5504.67	0.619948	0.233661	2.6532	0.00797337	0.0222065	porA; pyruvate ferredoxin oxidoreductase alpha subunit [EC:1.2.7.1]	MGB043	Acetate synthesis I	TRUE
113	K00172	5539.68	0.619795	0.232766	2.66274	0.00775082	0.0216731	porG; pyruvate ferredoxin oxidoreductase gamma subunit [EC:1.2.7.1]	MGB043	Acetate synthesis I	TRUE
1048	K01915	58815.5	-0.0567264	0.0210324	-2.6971	0.00699458	0.019884	glnA, GLUL; glutamine synthetase [EC:6.3.1.2]	MGB_new	other_glutamine	TRUE
4181	K11782	13.8156	2.03296	0.752336	2.70219	0.0068884	0.0196153	mqnA; chorismate dehydratase [EC:4.2.1.151]	MGB041	Menaquinone synthesis (vitamin K2) II (alternative pathway: futalosine pathway)	TRUE
4183	K11784	13.8156	2.03296	0.752336	2.70219	0.0068884	0.0196153	mqnC; cyclic dehypoxanthinyl futalosine synthase [EC:1.21.98.1]	MGB041	Menaquinone synthesis (vitamin K2) II (alternative pathway: futalosine pathway)	TRUE
3605	K09251	55.625	-1.63586	0.593318	-2.75715	0.00583082	0.0170513	patA; putrescine aminotransferase [EC:2.6.1.82]	MGB021	GABA synthesis II	TRUE
1049	K01916	1903.94	-1.12032	0.402752	-2.78165	0.00540829	0.0160389	nadE; NAD+ synthase [EC:6.3.1.5]	MGB033	Quinolinic acid degradation	TRUE
8	K00010	375.279	-0.809372	0.286782	-2.82226	0.00476869	0.0143189	iolG; myo-inositol 2-dehydrogenase / D-chiro-inositol 1-dehydrogenase [EC:1.1.1.18 1.1.1.369]	MGB038	Inositol degradation	TRUE
2567	K05916	62.6414	3.12197	1.04949	2.97475	0.00293225	0.0092333	hmp, YHB1; nitric oxide dioxygenase [EC:1.14.12.17]	MGB027	Nitric oxide degradation I (NO dioxygenase)	TRUE
112	K00171	5081.52	0.921955	0.302104	3.05178	0.00227492	0.00732111	porD; pyruvate ferredoxin oxidoreductase delta subunit [EC:1.2.7.1]	MGB043	Acetate synthesis I	TRUE
111	K00170	5139.98	0.92943	0.300914	3.08869	0.00201043	0.00654066	porB; pyruvate ferredoxin oxidoreductase beta subunit [EC:1.2.7.1]	MGB043	Acetate synthesis I	TRUE
701	K01295	140.42	-1.29823	0.415799	-3.12226	0.00179469	0.00592662	cpg; glutamate carboxypeptidase [EC:3.4.17.11]	MGB_new	other_glutamate	TRUE
436	K00826	22673.9	0.105822	0.0332129	3.18616	0.00144176	0.0048779	E2.6.1.42, ilvE; branched-chain amino acid aminotransferase [EC:2.6.1.42]	MGB034	Isovaleric acid synthesis I (KADH pathway)	TRUE
369	K00686	1.94139	4.4899	1.39697	3.21403	0.00130886	0.00448239	tgl; protein-glutamine gamma-glutamyltransferase [EC:2.3.2.13]	MGB_new	other_glutamine	TRUE
3641	K09699	4.41187	-4.02006	1.13542	-3.54059	0.000399239	0.00150858	DBT, bkdB; 2-oxoisovalerate dehydrogenase E2 component (dihydrolipoyl transacylase) [EC:2.3.1.168]	MGB034	Isovaleric acid synthesis I (KADH pathway)	TRUE
4360	K12941	3143.99	-0.921216	0.253563	-3.63308	0.000280056	0.00111856	abgB; aminobenzoyl-glutamate utilization protein B	MGB_new	other_glutamate	TRUE
2078	K03695	24594.6	0.127604	0.0347365	3.67348	0.000239269	0.000971814	clpB; ATP-dependent Clp protease ATP-binding subunit ClpB	MGB029	ClpB (ATP-dependent chaperone protein)	TRUE
162	K00265	3278.94	1.31033	0.346121	3.78577	0.000153232	0.000651476	gltB; glutamate synthase (NADPH/NADH) large chain [EC:1.4.1.13 1.4.1.14]	MGB007	Glutamate synthesis II	TRUE
1045	K01911	3302.33	1.31535	0.339643	3.87273	0.000107625	0.000483233	menE; O-succinylbenzoic acid---CoA ligase [EC:6.2.1.26]	MGB040	Menaquinone synthesis (vitamin K2) I	TRUE
2548	K05844	277.044	-1.32505	0.336825	-3.93395	8.35598e-05	0.00038285	rimK; ribosomal protein S6--L-glutamate ligase [EC:6.3.2.-]	MGB_new	other_glutamate	TRUE
2904	K07010	17201.5	-0.325312	0.0822842	-3.95352	7.70113e-05	0.000356734	K07010; putative glutamine amidotransferase	MGB_new	other_glutamine	TRUE
2420	K05362	5.53129	-4.57686	1.15587	-3.95967	7.50547e-05	0.000349113	murE; UDP-N-acetylmuramoyl-L-alanyl-D-glutamate-L-lysine ligase [EC:6.3.2.7]	MGB_new	other_glutamate	TRUE
2096	K03713	5.53129	-4.57686	1.15587	-3.95967	7.50547e-05	0.000349113	glnR; MerR family transcriptional regulator, glutamine synthetase repressor	MGB_new	other_glutamine	TRUE
1725	K03183	7303.92	0.941051	0.23688	3.97269	7.10643e-05	0.000338586	ubiE; demethylmenaquinone methyltransferase / 2-methoxy-6-polyprenyl-1,4-benzoquinol methylase [EC:2.1.1.163 2.1.1.201]	MGB040	Menaquinone synthesis (vitamin K2) I	TRUE
1455	K02551	3403.58	1.28647	0.320648	4.01209	6.0184e-05	0.000293692	menD; 2-succinyl-5-enolpyruvyl-6-hydroxy-3-cyclohexene-1-carboxylate synthase [EC:2.2.1.9]	MGB040	Menaquinone synthesis (vitamin K2) I	TRUE
873	K01661	3410.71	1.29063	0.319173	4.04366	5.26238e-05	0.000265901	menB; naphthoate synthase [EC:4.1.3.36]	MGB040	Menaquinone synthesis (vitamin K2) I	TRUE
1437	K02523	3373.24	1.36864	0.329701	4.15117	3.30781e-05	0.000177177	ispB; octaprenyl-diphosphate synthase [EC:2.5.1.90]	MGB040	Menaquinone synthesis (vitamin K2) I	TRUE
818	K01580	3359.74	1.36789	0.329498	4.15144	3.30391e-05	0.000177177	E4.1.1.15, gadB, gadA, GAD; glutamate decarboxylase [EC:4.1.1.15]	MGB022	GABA synthesis III	TRUE
149	K00248	10549	-0.372546	0.0894079	-4.16681	3.08889e-05	0.000171418	ACADS, bcd; butyryl-CoA dehydrogenase [EC:1.3.8.1]	MGB052	Butyrate synthesis I	TRUE
4682	K14940	314.377	-1.54315	0.36553	-4.22168	2.42488e-05	0.000142071	cofF; gamma-F420-2:alpha-L-glutamate ligase [EC:6.3.2.32]	MGB_new	other_glutamate	TRUE
1006	K01847	6741.87	1.3718	0.324725	4.22451	2.39464e-05	0.000141037	MUT; methylmalonyl-CoA mutase [EC:5.4.99.2]	MGB055	Propionate synthesis III	TRUE
2479	K05606	4441.97	0.893072	0.203817	4.38174	1.17735e-05	7.68819e-05	MCEE, epi; methylmalonyl-CoA/ethylmalonyl-CoA epimerase [EC:5.1.99.1]	MGB055	Propionate synthesis III	TRUE
1012	K01858	3130.63	1.42022	0.313176	4.5349	5.76313e-06	4.17703e-05	INO1, ISYNA1; myo-inositol-1-phosphate synthase [EC:5.5.1.4]	MGB037	Inositol synthesis	TRUE
1301	K02361	3140.35	1.43352	0.314833	4.55328	5.28158e-06	3.89942e-05	entC; isochorismate synthase [EC:5.4.4.2]	MGB040	Menaquinone synthesis (vitamin K2) I	TRUE
4361	K12942	15.0135	-6.08561	1.30897	-4.64915	3.33299e-06	2.65612e-05	abgT; aminobenzoyl-glutamate transport protein	MGB_new	other_glutamate	TRUE
1070	K01950	23083.5	0.152776	0.0308798	4.94746	7.51892e-07	8.40071e-06	E6.3.5.1, NADSYN1, QNS1, nadE; NAD+ synthase (glutamine-hydrolysing) [EC:6.3.5.1]	MGB033	Quinolinic acid degradation	TRUE
3869	K10041	799.878	-2.95819	0.53031	-5.57822	2.42994e-08	4.41725e-07	ABC.GLN1.A; putative glutamine transport system ATP-binding protein [EC:3.6.3.-]	MGB_new	other_glutamine	TRUE
3868	K10040	1543.21	-3.17292	0.549686	-5.77225	7.82187e-09	1.63385e-07	ABC.GLN1.P; putative glutamine transport system permease protein	MGB_new	other_glutamine	TRUE
1037	K01895	5013.37	1.19359	0.190808	6.25544	3.96386e-10	1.26957e-08	ACSS, acs; acetyl-CoA synthetase [EC:6.2.1.1]	MGB047	Acetate degradation	TRUE
3867	K10039	1411.99	-3.72368	0.594577	-6.26274	3.78267e-10	1.22319e-08	ABC.GLN1.S; putative glutamine transport system substrate-binding protein	MGB_new	other_glutamine	TRUE
599	K01092	7699.22	1.16397	0.161172	7.22191	5.12608e-13	4.00907e-11	E3.1.3.25, IMPA, suhB; myo-inositol-1(or 4)-monophosphatase [EC:3.1.3.25]	MGB037	Inositol synthesis	TRUE
160	K00262	27443.9	0.269428	0.0363792	7.4061	1.30068e-13	1.21505e-11	E1.4.1.4, gdhA; glutamate dehydrogenase (NADP+) [EC:1.4.1.4]	MGB006	Glutamate synthesis I	TRUE

### Sheet: CC4prevspostPICRUST
	id	baseMean	log2FoldChange	lfcSE	stat	pvalue	padj	KO_NAME	GBM_ID	GBM_NAME	significant
1301	K02361	3137.21	1.80525	0.468204	3.8557	0.000115398	0.00252699	entC; isochorismate synthase [EC:5.4.4.2]	MGB040	Menaquinone synthesis (vitamin K2) I	TRUE
1006	K01847	6674.16	1.69101	0.540475	3.12875	0.00175553	0.0119224	MUT; methylmalonyl-CoA mutase [EC:5.4.99.2]	MGB055	Propionate synthesis III	TRUE
1437	K02523	3340.99	1.68784	0.494531	3.41302	0.000642476	0.00665299	ispB; octaprenyl-diphosphate synthase [EC:2.5.1.90]	MGB040	Menaquinone synthesis (vitamin K2) I	TRUE
1045	K01911	3306.72	1.64421	0.495133	3.32075	0.000897748	0.00793407	menE; O-succinylbenzoic acid---CoA ligase [EC:6.2.1.26]	MGB040	Menaquinone synthesis (vitamin K2) I	TRUE
873	K01661	3390.68	1.59136	0.469734	3.38778	0.000704605	0.0068194	menB; naphthoate synthase [EC:4.1.3.36]	MGB040	Menaquinone synthesis (vitamin K2) I	TRUE
1455	K02551	3390.68	1.59136	0.469734	3.38778	0.000704605	0.0068194	menD; 2-succinyl-5-enolpyruvyl-6-hydroxy-3-cyclohexene-1-carboxylate synthase [EC:2.2.1.9]	MGB040	Menaquinone synthesis (vitamin K2) I	TRUE
1012	K01858	2896.68	1.58273	0.480575	3.29341	0.000989789	0.00860504	INO1, ISYNA1; myo-inositol-1-phosphate synthase [EC:5.5.1.4]	MGB037	Inositol synthesis	TRUE
818	K01580	3088.11	1.48039	0.509047	2.90816	0.00363566	0.0212798	E4.1.1.15, gadB, gadA, GAD; glutamate decarboxylase [EC:4.1.1.15]	MGB022	GABA synthesis III	TRUE
162	K00265	3052.83	1.43257	0.515672	2.77807	0.0054683	0.0290735	gltB; glutamate synthase (NADPH/NADH) large chain [EC:1.4.1.13 1.4.1.14]	MGB007	Glutamate synthesis II	TRUE
2479	K05606	4772.72	1.26602	0.310611	4.0759	4.5836e-05	0.0020396	MCEE, epi; methylmalonyl-CoA/ethylmalonyl-CoA epimerase [EC:5.1.99.1]	MGB055	Propionate synthesis III	TRUE
1725	K03183	7465.96	1.17852	0.341917	3.4468	0.000567275	0.00665299	ubiE; demethylmenaquinone methyltransferase / 2-methoxy-6-polyprenyl-1,4-benzoquinol methylase [EC:2.1.1.163 2.1.1.201]	MGB040	Menaquinone synthesis (vitamin K2) I	TRUE
1037	K01895	4338.46	1.03368	0.308514	3.35051	0.000806642	0.00746321	ACSS, acs; acetyl-CoA synthetase [EC:6.2.1.1]	MGB047	Acetate degradation	TRUE
599	K01092	6353.06	0.992135	0.207232	4.78755	1.68832e-06	0.000321866	E3.1.3.25, IMPA, suhB; myo-inositol-1(or 4)-monophosphatase [EC:3.1.3.25]	MGB037	Inositol synthesis	TRUE
1452	K02548	4560.82	0.917154	0.332164	2.76115	0.00575991	0.030442	menA; 1,4-dihydroxy-2-naphthoate octaprenyltransferase [EC:2.5.1.74 2.5.1.-]	MGB040	Menaquinone synthesis (vitamin K2) I	TRUE
1923	K03517	11397.4	0.409109	0.158446	2.582	0.00982286	0.0481934	nadA; quinolinate synthase [EC:2.5.1.72]	MGB032	Quinolinic acid synthesis	TRUE
399	K00767	11775.6	0.404623	0.157543	2.56834	0.0102188	0.0496795	nadC, QPRT; nicotinate-nucleotide pyrophosphorylase (carboxylating) [EC:2.4.2.19]	MGB033	Quinolinic acid degradation	TRUE
168	K00278	14441.2	0.297296	0.139736	2.12756	0.0333735	0.129259	nadB; L-aspartate oxidase [EC:1.4.3.16]	MGB032	Quinolinic acid synthesis	TRUE
160	K00262	29569.9	0.279401	0.0617896	4.52181	6.13119e-06	0.000569786	E1.4.1.4, gdhA; glutamate dehydrogenase (NADP+) [EC:1.4.1.4]	MGB006	Glutamate synthesis I	TRUE
398	K00766	20722.3	0.248391	0.10792	2.30162	0.0213567	0.0892034	trpD; anthranilate phosphoribosyltransferase [EC:2.4.2.18]	MGB005	Tryptophan synthesis	TRUE
871	K01658	20929.9	0.24346	0.0916057	2.65769	0.00786772	0.0396206	trpG; anthranilate synthase component II [EC:4.1.3.27]	MGB005	Tryptophan synthesis	TRUE
436	K00826	25648.1	0.211899	0.0641206	3.30469	0.000950804	0.00832031	E2.6.1.42, ilvE; branched-chain amino acid aminotransferase [EC:2.6.1.42]	MGB034	Isovaleric acid synthesis I (KADH pathway)	TRUE
986	K01817	21902.2	0.208049	0.0671527	3.09814	0.00194737	0.0129614	trpF; phosphoribosylanthranilate isomerase [EC:5.3.1.24]	MGB005	Tryptophan synthesis	TRUE
870	K01657	21705.1	0.208018	0.0689418	3.0173	0.00255034	0.0157932	trpE; anthranilate synthase component I [EC:4.1.3.27]	MGB005	Tryptophan synthesis	TRUE
163	K00266	47847.8	0.175274	0.0523519	3.34799	0.000813996	0.00746321	gltD; glutamate synthase (NADPH/NADH) small chain [EC:1.4.1.13 1.4.1.14]	MGB007	Glutamate synthesis II	TRUE
897	K01695	24026.7	0.173661	0.0811678	2.13954	0.0323922	0.126396	trpA; tryptophan synthase alpha chain [EC:4.2.1.20]	MGB005	Tryptophan synthesis	TRUE
1070	K01950	25442.5	0.171161	0.060099	2.84799	0.00439963	0.0244129	E6.3.5.1, NADSYN1, QNS1, nadE; NAD+ synthase (glutamine-hydrolysing) [EC:6.3.5.1]	MGB033	Quinolinic acid degradation	TRUE
837	K01609	23663.3	0.15742	0.0783454	2.00931	0.0445045	0.164976	trpC; indole-3-glycerol phosphate synthase [EC:4.1.1.48]	MGB005	Tryptophan synthesis	TRUE
501	K00930	25049.8	0.145293	0.0614096	2.36596	0.0179834	0.0770427	argB; acetylglutamate kinase [EC:2.7.2.8]	M00028	Ornithine biosynthesis, glutamate => ornithine	TRUE
1421	K02501	25152.5	0.139421	0.0609955	2.28575	0.0222688	0.092291	hisH; glutamine amidotransferase [EC:2.4.2.-]	MGB_new	other_glutamine	TRUE
333	K00620	21844.1	-0.153546	0.0796936	-1.9267	0.0540171	0.191717	argJ; glutamate N-acetyltransferase / amino-acid N-acetyltransferase [EC:2.3.1.35 2.3.1.1]	MGB_new	Tryptophan biosynthesis, chorismate => tryptophan	FALSE
353	K00656	37111.3	-0.239977	0.117903	-2.03537	0.0418133	0.155865	E2.3.1.54, pflD; formate C-acetyltransferase [EC:2.3.1.54]	MGB043	Acetate synthesis I	TRUE
422	K00805	24381	-0.241971	0.0972051	-2.48929	0.0128	0.0589019	hepST; heptaprenyl diphosphate synthase [EC:2.5.1.30]	MGB040	Menaquinone synthesis (vitamin K2) I	TRUE
2904	K07010	19984.8	-0.502689	0.114042	-4.40793	1.04362e-05	0.00079527	K07010; putative glutamine amidotransferase	MGB_new	other_glutamine	TRUE
561	K01026	4226.95	-0.663056	0.335756	-1.97482	0.0482889	0.17559	pct; propionate CoA-transferase [EC:2.8.3.1]	MGB054	Propionate synthesis II	TRUE
321	K00603	1928.16	-1.28366	0.495274	-2.59181	0.0095472	0.0471007	fctD; glutamate formiminotransferase [EC:2.1.2.5]	MGB_new	Histidine degradation, histidine	TRUE
1049	K01916	2405.82	-1.86631	0.557885	-3.34532	0.000821866	0.00748655	nadE; NAD+ synthase [EC:6.3.1.5]	MGB033	Quinolinic acid degradation	TRUE
3869	K10041	1278.36	-2.70488	0.856768	-3.15707	0.00159363	0.0110723	ABC.GLN1.A; putative glutamine transport system ATP-binding protein [EC:3.6.3.-]	MGB_new	other_glutamine	TRUE
3868	K10040	2495.54	-2.86147	0.738348	-3.8755	0.000106404	0.00252699	ABC.GLN1.P; putative glutamine transport system permease protein	MGB_new	other_glutamine	TRUE
3867	K10039	2346.16	-3.11494	0.935691	-3.32903	0.000871494	0.00780542	ABC.GLN1.S; putative glutamine transport system substrate-binding protein	MGB_new	other_glutamine	TRUE
