## Supplemental Table 5 for "The microbial community dynamics of cocaine sensitization in two behaviorally divergent strains of collaborative cross mice"

### Sheet: Cecal CC4 vs CC41 16s GBM
	id	baseMean	log2FoldChange	lfcSE	stat	pvalue	padj	KO_NAME	GBM_ID	GBM_NAME	significant
2420	K05362	1.40007	2.94212	1.12386	2.61786	0.00884827	0.0184117	murE; UDP-N-acetylmuramoyl-L-alanyl-D-glutamate-L-lysine ligase [EC:6.3.2.7]	MGB_new	other_glutamate	TRUE
3641	K09699	1.40007	2.94212	1.12386	2.61786	0.00884827	0.0184117	DBT, bkdB; 2-oxoisovalerate dehydrogenase E2 component (dihydrolipoyl transacylase) [EC:2.3.1.168]	MGB034	Isovaleric acid synthesis I (KADH pathway)	TRUE
3991	K10806	23.8576	2.89639	0.606887	4.77254	1.81916e-06	1.21506e-05	yciA; acyl-CoA thioesterase YciA [EC:3.1.2.-]	MGB034	Isovaleric acid synthesis I (KADH pathway)	TRUE
108	K00166	25.3402	2.87939	0.585076	4.9214	8.59256e-07	7.9784e-06	BCKDHA, bkdA1; 2-oxoisovalerate dehydrogenase E1 component alpha subunit [EC:1.2.4.4]	MGB034	Isovaleric acid synthesis I (KADH pathway)	TRUE
109	K00167	25.3402	2.87939	0.585076	4.9214	8.59256e-07	7.9784e-06	BCKDHB, bkdA2; 2-oxoisovalerate dehydrogenase E1 component beta subunit [EC:1.2.4.4]	MGB034	Isovaleric acid synthesis I (KADH pathway)	TRUE
2567	K05916	23.0899	2.83358	1.2319	2.30018	0.0214383	0.0377335	hmp, YHB1; nitric oxide dioxygenase [EC:1.14.12.17]	MGB027	Nitric oxide degradation I (NO dioxygenase)	TRUE
4447	K13497	27.2645	2.42959	0.642602	3.78087	0.000156283	0.000630477	trpGD; anthranilate synthase/phosphoribosyltransferase [EC:4.1.3.27 2.4.2.18]	MGB005	Tryptophan synthesis	TRUE
1004	K01845	12437.4	0.516369	0.11026	4.68318	2.82461e-06	1.77101e-05	hemL; glutamate-1-semialdehyde 2,1-aminomutase [EC:5.4.3.8]	MGB_new	other_glutamate	TRUE
340	K00634	6634	0.440389	0.135173	3.25796	0.00112216	0.00359091	ptb; phosphate butyryltransferase [EC:2.3.1.19]	MGB052	Butyrate synthesis I	TRUE
1854	K03412	22812.7	0.340132	0.0420392	8.09083	5.92601e-16	1.39854e-13	cheB; two-component system, chemotaxis family, protein-glutamate methylesterase/glutaminase [EC:3.1.1.61 3.5.1.44]	MGB_new	other_glutamate	TRUE
500	K00929	7619.13	0.298093	0.0950838	3.13506	0.0017182	0.00517104	buk; butyrate kinase [EC:2.7.2.7]	MGB052	Butyrate synthesis I	TRUE
173	K00284	16885.7	0.276276	0.0377422	7.32008	2.47825e-13	2.42014e-11	E1.4.7.1; glutamate synthase (ferredoxin) [EC:1.4.7.1]	MGB007	Glutamate synthesis II	TRUE
871	K01658	18912.2	0.206339	0.0430443	4.79363	1.6379e-06	1.21506e-05	trpG; anthranilate synthase component II [EC:4.1.3.27]	MGB005	Tryptophan synthesis	TRUE
398	K00766	18888.2	0.203998	0.0430154	4.74243	2.11171e-06	1.35918e-05	trpD; anthranilate phosphoribosyltransferase [EC:2.4.2.18]	MGB005	Tryptophan synthesis	TRUE
870	K01657	19525.1	0.18527	0.038016	4.87347	1.09653e-06	9.85832e-06	trpE; anthranilate synthase component I [EC:4.1.3.27]	MGB005	Tryptophan synthesis	TRUE
986	K01817	19933.3	0.167713	0.0345433	4.85515	1.20293e-06	1.07467e-05	trpF; phosphoribosylanthranilate isomerase [EC:5.3.1.24]	MGB005	Tryptophan synthesis	TRUE
2594	K06001	19987.5	0.160143	0.0349535	4.58161	4.61413e-06	2.7568e-05	trpB; tryptophan synthase beta chain [EC:4.2.1.20]	MGB005	Tryptophan synthesis	TRUE
3094	K07282	20073.1	0.157785	0.0289882	5.44309	5.23654e-08	8.57219e-07	capA, pgsA; gamma-polyglutamate biosynthesis protein CapA	MGB_new	other_glutamate	TRUE
898	K01696	20192.3	0.147922	0.041778	3.54067	0.000399113	0.00144909	trpB; tryptophan synthase beta chain [EC:4.2.1.20]	MGB005	Tryptophan synthesis	TRUE
2993	K07124	28966.9	0.1277	0.0394237	3.23916	0.00119882	0.00378525	K07124; uncharacterized protein	MGB031	17-beta-Estradiol degradation	TRUE
333	K00620	19869.9	0.125666	0.0291034	4.31793	1.57499e-05	8.32157e-05	argJ; glutamate N-acetyltransferase / amino-acid N-acetyltransferase [EC:2.3.1.35 2.3.1.1]	MGB_new	Tryptophan biosynthesis, chorismate => tryptophan	TRUE
353	K00656	31937.9	0.105268	0.0372145	2.82868	0.00467407	0.0120118	E2.3.1.54, pflD; formate C-acetyltransferase [EC:2.3.1.54]	MGB043	Acetate synthesis I	TRUE
837	K01609	21026.4	0.0980756	0.0236369	4.14927	3.33543e-05	0.000160101	trpC; indole-3-glycerol phosphate synthase [EC:4.1.1.48]	MGB005	Tryptophan synthesis	TRUE
897	K01695	21627.1	0.0895094	0.02286	3.91554	9.0201e-05	0.000387375	trpA; tryptophan synthase alpha chain [EC:4.2.1.20]	MGB005	Tryptophan synthesis	TRUE
163	K00266	43132.5	0.0892839	0.0218007	4.09546	4.21337e-05	0.000196254	gltD; glutamate synthase (NADPH/NADH) small chain [EC:1.4.1.13 1.4.1.14]	MGB007	Glutamate synthesis II	TRUE
422	K00805	20846.8	0.0858649	0.0318404	2.69673	0.00700243	0.0166786	hepST; heptaprenyl diphosphate synthase [EC:2.5.1.30]	MGB040	Menaquinone synthesis (vitamin K2) I	TRUE
502	K00931	22930.7	0.0458486	0.015983	2.86858	0.00412319	0.010782	proB; glutamate 5-kinase [EC:2.7.2.11]	MGB_new	other_glutamate	TRUE
1070	K01950	22740.1	0.045599	0.02041	2.23415	0.0254735	0.0438813	E6.3.5.1, NADSYN1, QNS1, nadE; NAD+ synthase (glutamine-hydrolysing) [EC:6.3.5.1]	MGB033	Quinolinic acid degradation	TRUE
1421	K02501	22593.4	0.0454337	0.0195292	2.32646	0.0199942	0.0358605	hisH; glutamine amidotransferase [EC:2.4.2.-]	MGB_new	other_glutamine	TRUE
1059	K01928	24636.4	-0.03791	0.0123788	-3.0625	0.00219498	0.00638213	murE; UDP-N-acetylmuramoyl-L-alanyl-D-glutamate--2,6-diaminopimelate ligase [EC:6.3.2.13]	MGB_new	other_glutamate	TRUE
1071	K01951	24778.9	-0.0542512	0.0175899	-3.08422	0.00204083	0.00602674	guaA, GMPS; GMP synthase (glutamine-hydrolysing) [EC:6.3.5.2]	MGB_new	other_glutamine	TRUE
409	K00789	26014.5	-0.060069	0.0210585	-2.85249	0.00433788	0.0112809	metK; S-adenosylmethionine synthetase [EC:2.5.1.6]	MGB036	S-Adenosylmethionine (SAM) synthesis	TRUE
84	K00128	10985	-0.3362	0.15221	-2.20878	0.0271897	0.0463583	ALDH; aldehyde dehydrogenase (NAD+) [EC:1.2.1.3]	MGB035	Isovaleric acid synthesis II (KADC pathway)	TRUE
2479	K05606	3715.92	-0.535234	0.115326	-4.64106	3.46621e-06	2.12935e-05	MCEE, epi; methylmalonyl-CoA/ethylmalonyl-CoA epimerase [EC:5.1.99.1]	MGB055	Propionate synthesis III	TRUE
1037	K01895	4039.47	-0.566034	0.15146	-3.73718	0.000186093	0.000732983	ACSS, acs; acetyl-CoA synthetase [EC:6.2.1.1]	MGB047	Acetate degradation	TRUE
1006	K01847	5406.22	-0.567959	0.195792	-2.90083	0.00372177	0.00988747	MUT; methylmalonyl-CoA mutase [EC:5.4.99.2]	MGB055	Propionate synthesis III	TRUE
818	K01580	2702.76	-0.567984	0.223794	-2.53798	0.0111496	0.0217014	E4.1.1.15, gadB, gadA, GAD; glutamate decarboxylase [EC:4.1.1.15]	MGB022	GABA synthesis III	TRUE
1437	K02523	2702.76	-0.567984	0.223794	-2.53798	0.0111496	0.0217014	ispB; octaprenyl-diphosphate synthase [EC:2.5.1.90]	MGB040	Menaquinone synthesis (vitamin K2) I	TRUE
162	K00265	2702.89	-0.568109	0.223823	-2.53821	0.0111422	0.0217014	gltB; glutamate synthase (NADPH/NADH) large chain [EC:1.4.1.13 1.4.1.14]	MGB007	Glutamate synthesis II	TRUE
1045	K01911	2707.2	-0.568878	0.223527	-2.54501	0.0109275	0.0217014	menE; O-succinylbenzoic acid---CoA ligase [EC:6.2.1.26]	MGB040	Menaquinone synthesis (vitamin K2) I	TRUE
1455	K02551	2812.87	-0.574366	0.217054	-2.64619	0.00814043	0.0181438	menD; 2-succinyl-5-enolpyruvyl-6-hydroxy-3-cyclohexene-1-carboxylate synthase [EC:2.2.1.9]	MGB040	Menaquinone synthesis (vitamin K2) I	TRUE
873	K01661	2815.53	-0.576824	0.21683	-2.66027	0.0078079	0.0181097	menB; naphthoate synthase [EC:4.1.3.36]	MGB040	Menaquinone synthesis (vitamin K2) I	TRUE
1301	K02361	2678.82	-0.591359	0.224195	-2.6377	0.00834708	0.0181438	entC; isochorismate synthase [EC:5.4.4.2]	MGB040	Menaquinone synthesis (vitamin K2) I	TRUE
1012	K01858	2679.12	-0.591649	0.224192	-2.63903	0.00831441	0.0181438	INO1, ISYNA1; myo-inositol-1-phosphate synthase [EC:5.5.1.4]	MGB037	Inositol synthesis	TRUE
232	K00382	6649.52	-0.614899	0.114948	-5.34937	8.8262e-08	1.33667e-06	DLD, lpd, pdhD; dihydrolipoamide dehydrogenase [EC:1.8.1.4]	MGB034	Isovaleric acid synthesis I (KADH pathway)	TRUE
1725	K03183	5708.86	-0.635612	0.177384	-3.58326	0.000339336	0.00125457	ubiE; demethylmenaquinone methyltransferase / 2-methoxy-6-polyprenyl-1,4-benzoquinol methylase [EC:2.1.1.163 2.1.1.201]	MGB040	Menaquinone synthesis (vitamin K2) I	TRUE
1452	K02548	2961.38	-0.683838	0.19858	-3.44363	0.000573962	0.00198227	menA; 1,4-dihydroxy-2-naphthoate octaprenyltransferase [EC:2.5.1.74 2.5.1.-]	MGB040	Menaquinone synthesis (vitamin K2) I	TRUE
4181	K11782	33.7812	-0.712298	0.317164	-2.24583	0.0247148	0.0426782	mqnA; chorismate dehydratase [EC:4.2.1.151]	MGB041	Menaquinone synthesis (vitamin K2) II (alternative pathway: futalosine pathway)	TRUE
4183	K11784	33.7812	-0.712298	0.317164	-2.24583	0.0247148	0.0426782	mqnC; cyclic dehypoxanthinyl futalosine synthase [EC:1.21.98.1]	MGB041	Menaquinone synthesis (vitamin K2) II (alternative pathway: futalosine pathway)	TRUE
561	K01026	2140.27	-0.752329	0.286517	-2.62577	0.00864528	0.0184117	pct; propionate CoA-transferase [EC:2.8.3.1]	MGB054	Propionate synthesis II	TRUE
841	K01615	1987.93	-0.780122	0.302043	-2.58282	0.00979978	0.0200963	gcdA; glutaconyl-CoA decarboxylase [EC:4.1.1.70]	MGB050	Glutamate degradation I	TRUE
321	K00603	895.73	-0.849829	0.256971	-3.30711	0.000942652	0.00306146	fctD; glutamate formiminotransferase [EC:2.1.2.5]	MGB_new	Histidine degradation, histidine	TRUE
568	K01039	634.356	-1.29979	0.320945	-4.04988	5.12434e-05	0.000235205	gctA; glutaconate CoA-transferase, subunit A [EC:2.8.3.12]	MGB050	Glutamate degradation I	TRUE
569	K01040	634.356	-1.29979	0.320945	-4.04988	5.12434e-05	0.000235205	gctB; glutaconate CoA-transferase, subunit B [EC:2.8.3.12]	MGB050	Glutamate degradation I	TRUE
1049	K01916	741.478	-1.35584	0.305358	-4.44017	8.98898e-06	5.06099e-05	nadE; NAD+ synthase [EC:6.3.1.5]	MGB033	Quinolinic acid degradation	TRUE
369	K00686	3.72705	-2.00322	0.777845	-2.57534	0.0100141	0.020191	tgl; protein-glutamine gamma-glutamyltransferase [EC:2.3.2.13]	MGB_new	other_glutamine	TRUE
158	K00260	320.076	-2.11733	0.418654	-5.05747	4.24847e-07	4.97702e-06	gudB, rocG; glutamate dehydrogenase [EC:1.4.1.2]	MGB050	Glutamate degradation I	TRUE
3869	K10041	232.78	-2.43585	0.507002	-4.80442	1.55203e-06	1.21506e-05	ABC.GLN1.A; putative glutamine transport system ATP-binding protein [EC:3.6.3.-]	MGB_new	other_glutamine	TRUE
3867	K10039	403.381	-2.56194	0.503307	-5.09023	3.57637e-07	4.4036e-06	ABC.GLN1.S; putative glutamine transport system substrate-binding protein	MGB_new	other_glutamine	TRUE
3868	K10040	452.978	-2.57464	0.514922	-5.00007	5.7311e-07	5.90199e-06	ABC.GLN1.P; putative glutamine transport system permease protein	MGB_new	other_glutamine	TRUE
